# Tag with Caution — How protein tagging influences the formation of condensates

**DOI:** 10.1101/2024.10.04.616694

**Authors:** Kerstin Dörner, Michelle Gut, Daan Overwijn, Fan Cao, Matej Siketanc, Stephanie Heinrich, Nicole Beuret, Timothy Sharpe, Kresten Lindorff-Larsen, Hondele Maria

## Abstract

Fluorescent proteins and peptide tags are essential tools in cellular biology, but can alter the biochemical properties of target proteins. Biomolecular condensates, which have emerged as key principles of cellular organization, are suggested to provide robustness to cells, yet they can also respond sensitively to small changes in environmental conditions—or tagging of their components, as our findings suggest. Here, we investigated the effects of sixteen widely used tags on condensate formation in various model organisms, *in vitro*, in cells and by computational modelling. We find that tagging strongly influenced condensation for some proteins, while others remained unaffected. Effects varied, with some tags enhancing and others decreasing condensation, and depended on the protein being tagged. Coarse-grained simulations suggest that the charge of the fluorescent protein tags is a critical factor modulating condensation behavior. Together, our results underscore the importance of rigorous experimental design and interpretation in condensate experiments.
