## Supplementary material for "Tag with Caution — How protein tagging influences the formation of condensates": Suppmentary tables

### Sheet: S1
Table S1: Overview of tags used in this study
Fluorescent Protein	Organism	Number of amino acids	Molecular weight	Theoretical pI	Extinction coefficients	Net charge at pH 6.0	Net charge at pH 7.0	Net charge at pH 7.5	Net charge at pH 8.0	Monomer / Dimer	Ex/Em	QY	Brightness	UniProt	GeneBank	FPbase ID	Sequence
EBFP2	Aequorea victoria	239	26904.6	6.06	17420	0.42	-4.612	-5.596	-6.268	monomer	383/448	0.56	17.92	NA	ABP88743	DVMQ7	MVSKGEELFTGVVPILVELDGDVNGHKFSVRGEGEGDATNGKLTLKFICTTGKLPVPWPTLVTTLSHGVQCFARYPDHMKQHDFFKSAMPEGYVQERTIFFKDDGTYKTRAEVKFEGDTLVNRIELKGVDFKEDGNILGHKLEYNFNSHNIYIMAVKQKNGIKVNFKIRHNVEDGSVQLADHYQQNTPIGDGPVLLPDSHYLSTQSVLSKDPNEKRDHMVLLEFRTAAGITLGMDELYK
mTurquoise2	Aequorea victoria	239	26914.4	5.49	25900	-3.535	-7.787	-8.663	-9.316	monomer	434/474	0.93	27.9	NA	NA	7AV5G	MVSKGEELFTGVVPILVELDGDVNGHKFSVSGEGEGDATYGKLTLKFICTTGKLPVPWPTLVTTLSWGVQCFARYPDHMKQHDFFKSAMPEGYVQERTIFFKDDGNYKTRAEVKFEGDTLVNRIELKGIDFKEDGNILGHKLEYNYFSDNVYITADKQKNGIKANFKIRHNIEDGGVQLADHYQQNTPIGDGPVLLPDNHYLSTQSKLSKDPNEKRDHMVLLEFVTAAGITLGMDELYK
ECFP	Aequorea victoria	239	26905.4	5.58	25900	-3.058	-7.7	-8.631	-9.297	monomer	434/477	0.4	13	NA	NA	27HOS	MVSKGEELFTGVVPILVELDGDVNGHKFSVSGEGEGDATYGKLTLKFICTTGKLPVPWPTLVTTLTWGVQCFSRYPDHMKQHDFFKSAMPEGYVQERTIFFKDDGNYKTRAEVKFEGDTLVNRIELKGIDFKEDGNILGHKLEYNYISHNVYITADKQKNGIKANFKIRHNIEDGSVQLADHYQQNTPIGDGPVLLPDNHYLSTQSALSKDPNEKRDHMVLLEFVTAAGITLGMDELYK
EGFP	Aequorea victoria	239	26941.5	5.58	21890	-3.058	-7.701	-8.634	-9.307	weak dimer	488/507	0.6	33.5	C5MKY7	AAB02572	R9NL8	MVSKGEELFTGVVPILVELDGDVNGHKFSVSGEGEGDATYGKLTLKFICTTGKLPVPWPTLVTTLTYGVQCFSRYPDHMKQHDFFKSAMPEGYVQERTIFFKDDGNYKTRAEVKFEGDTLVNRIELKGIDFKEDGNILGHKLEYNYNSHNVYIMADKQKNGIKVNFKIRHNIEDGSVQLADHYQQNTPIGDGPVLLPDNHYLSTQSALSKDPNEKRDHMVLLEFVTAAGITLGMDELYK
mEGFP	Aequorea victoria	239	26998.6	5.71	21890	-2.058	-6.702	-7.638	-8.317	monomer	488/507	0.6	33.6	NA	NA	QKFJN	MVSKGEELFTGVVPILVELDGDVNGHKFSVSGEGEGDATYGKLTLKFICTTGKLPVPWPTLVTTLTYGVQCFSRYPDHMKQHDFFKSAMPEGYVQERTIFFKDDGNYKTRAEVKFEGDTLVNRIELKGIDFKEDGNILGHKLEYNYNSHNVYIMADKQKNGIKVNFKIRHNIEDGSVQLADHYQQNTPIGDGPVLLPDNHYLSTQSKLSKDPNEKRDHMVLLEFVTAAGITLGMDELYK
ymEGFP	Aequorea victoria	238	26923.4	5.8	21890	-1.569	-6.615		-8.307	monomer	NA	NA	NA	NA	NA	NA	MSKGEELFTGVVPILVELDGDVNGHKFSVSGEGEGDATYGKLTLKFICTTGKLPVPWPTLVTTLTYGVQCFSRYPDHMKQHDFFKSAMPEGYVQERTIFFKDDGNYKTRAEVKFEGDTLVNRIELKGIDFKEDGNILGHKLEYNYNSHNVYIMADKQKNGIKVNFKIRHNIEDGSVQLADHYQQNTPIGDGPVLLPDNHYLSTQSKLSKDPNEKRDHMVLLEFVTAAGITHGMDELYK*
mNeonGreen	Branchiostoma lanceolatum	236	26650	7.06	44350	3.801	0.116	-0.674	-1.256	monomer	506/517	0.8	92.8	NA	AGG56535	ZRKRV	MVSKGEEDNMASLPATHELHIFGSINGVDFDMVGQGTGNPNDGYEELNLKSTKGDLQFSPWILVPHIGYGFHQYLPYPDGMSPFQAAMVDGSGYQVHRTMQFEDGASLTVNYRYTYEGSHIKGEAQVKGTGFPADGPVMTNSLTAADWCRSKKTYPNDKTIISTFKWSYTTGNGKRYRSTARTTYTFAKPMAANYLKNQPMYVFRKTELKHSKTELNFKEWQKAFTDVMGMDELYK
EYFP	Aequorea victoria	239	26991.5	5.58	23380	-3.058	-7.702	-8.638	-9.317	weak dimer	513/527	0.67	44.89	NA	NA	8DNLG	MVSKGEELFTGVVPILVELDGDVNGHKFSVSGEGEGDATYGKLTLKFICTTGKLPVPWPTLVTTFGYGLQCFARYPDHMKQHDFFKSAMPEGYVQERTIFFKDDGNYKTRAEVKFEGDTLVNRIELKGIDFKEDGNILGHKLEYNYNSHNVYIMADKQKNGIKVNFKIRHNIEDGSVQLADHYQQNTPIGDGPVLLPDNHYLSYQSALSKDPNEKRDHMVLLEFVTAAGITLGMDELYK
mYPet	Aequorea victoria	239	26906.5	5.71	23380	-2.058	-6.703	-7.641	-8.327	weak dimer (YPet)	517/530	0.77	80.08	NA	NA	AQACH (YPet)	MVSKGEELFTGVVPILVELDGDVNGHKFSVSGEGEGDATYGKLTLKLLCTTGKLPVPWPTLVTTLGYGLQCFARYPDHMKQHDFFKSAMPEGYVQERTIFFKDDGNYKTRAEVKFEGDTLVNRIELKGIDFKEDGNILGHKLEYNYNSHNVYITADKQKNGIKANFKIRHNIEDGGVQLADHYQQNTPIGDGPVLLPDNHYLSYQSKLSKDPNEKRDHMVLLEFLTAAGITLGMDELYK
										monomer (mYPet)						NA (mYPet)
mKO2	Verrillofungia concinna	218	24455.5	5.56	25900	-3.52	-8.602	-9.581	-10.228	monomer	551/565	0.62	39.56	NA	BAG06989	134NN	MVSVIKPEMKMRYYMDGSVNGHEFTIEGEGTGRPYEGHQEMTLRVTMAEGGPMPFAFDLVSHVFCYGHRVFTKYPEEIPDYFKQAFPEGLSWERSLEFEDGGSASVSAHISLRGNTFYHKSKFTGVNFPADGPIMQNQSVDWEPSTEKITASDGVLKGDVTMYLKLEGGGNHKCQMKTTYKAAKEILEMPGDHYIGHRLVRKTEGNITEQVEDAVAHS
mApple	Discosoma sp.	236	26958.7	6.02	34380	0.131	-3.843	-4.642	-5.192	monomer	568/592	0.49	36.75	NA	ABC66097	T5UGO	MVSKGEENNMAIIKEFMRFKVHMEGSVNGHEFEIEGEGEGRPYEAFQTAKLKVTKGGPLPFAWDILSPQFMYGSKVYIKHPADIPDYFKLSFPEGFRWERVMNFEDGGIIHVNQDSSLQDGVFIYKVKLRGTNFPSDGPVMQKKTMGWEASEERMYPEDGALKSEIKKRLKLKDGGHYAAEVKTTYKAKKPVQLPGAYIVDIKLDIVSHNEDYTIVEQYERAEGRHSTGGMDELYK
mRuby3	Entacmaea quadricolor	237	26560.1	5.81	27390	-0.941	-4.039	-4.74	-5.315	monomer	558/592	0.45	57.6	NA	ATE88097	MZMFB	MVSKGEELIKENMRMKVVMEGSVNGHQFKCTGEGEGRPYEGVQTMRIKVIEGGPLPFAFDILATSFMYGSRTFIKYPADIPDFFKQSFPEGFTWERVTRYEDGGVVTVTQDTSLEDGELVYNVKVRGVNFPSNGPVMQKKTKGWEPNTEMMYPADGGLRGYTDIALKVDGGGHLHCNFVTTYRSKKTVGNIKMPGVHAVDHRLERIEESDNETYVVQREVAVAKYSNLGGGMDELYK
mScarletI	synthetic construct	232	26363.9	6.02	34380	0.094	-3.022	-3.697	-4.192	monomer	569/593	0.54	56.16	NA	APD76536	6VVTK	MVSKGEAVIKEFMRFKVHMEGSMNGHEFEIEGEGEGRPYEGTQTAKLKVTKGGPLPFSWDILSPQFMYGSRAFIKHPADIPDYYKQSFPEGFKWERVMNFEDGGAVTVTQDTSLEDGTLIYKVKLRGTNFPPDGPVMQKKTMGWEASTERLYPEDGVLKGDIKMALRLKDGGRYLADFKTTYKAKKPVQMPGAYNVDRKLDITSHNEDYTVVEQYERSEGRHSTGGMDELYK
mCherry	Discosoma sp.	236	26722.2	5.62	34380	-2.347	-5.93	-6.671	-7.201	monomer	587/610	0.22	15.84	X5DSL3	AAV52164	ZERB6	MVSKGEEDNMAIIKEFMRFKVHMEGSVNGHEFEIEGEGEGRPYEGTQTAKLKVTKGGPLPFAWDILSPQFMYGSKAYVKHPADIPDYLKLSFPEGFKWERVMNFEDGGVVTVTQDSSLQDGEFIYKVKLRGTNFPSDGPVMQKKTMGWEASSERMYPEDGALKGEIKQRLKLKDGGHYDAEVKTTYKAKKPVQLPGAYNVNIKLDITSHNEDYTIVEQYERAEGRHSTGGMDELYK
Halo	synthetic construct	296	33478.4	4.89	58440	-12.271	-17.278	-18.233	-18.939	monomer	NA	NA	NA	NA	NA	NA	AEIGTGFPFDPHYVEVLGERMHYVDVGPRDGTPVLFLHGNPTSSYVWRNIIPHVAPTHRCIAPDLIGMGKSDKPDLGYFFDDHVRFMDAFIEALGLEEVVLVIHDWGSALGFHWAKRNPERVKGIAFMEFIRPIPTWDEWPEFARETFQAFRTTDVGRKLIIDQNVFIEGTLPMGVVRPLTEVEMDHYREPFLNPVDREPLWRFPNELPIAGEPANIVALVEEYMDWLHQSPVPKLLFWGTPGVLIPPAEAARLAKSLPNCKAVDIGPGLNLLQEDNPDLIGSEIARWLSTLEISG
SNAP	synthetic construct	181	19311.3	6.05	20970	0.299	-3.542	-4.385	-5.082	monomer	NA	NA	NA	NA	NA	NA	DKDCEMKRTTLDSPLGKLELSGCEQGLHRIIFLGKGTSAADAVEVPAPAAVLGGPEPLMQATAWLNAYFHQPEAIEEFPVPALHHPVFQQESFTRQVLWKLLKVVKFGEVISYSHLAALAGNPAATAAVKTALSGNPVPILIPCHRVVQGDLDVGGYEGGLAVKEWLLAHEGHRLGKPGLG
HA	synthetic construct	9	1102.17	3.56		-2.005	-2.241	-2.509	-2.789		NA	NA	NA	NA	NA	NA	YPYDVPDYA
FLAG	synthetic construct	8	1012.98	3.97		-2.972	-3.237	-3.508	-3.789		NA	NA	NA	NA	NA	NA	DYKDDDDK
V5	synthetic construct	14	1421.66	5.84		-0.016	-0.24	-0.503	-0.77		NA	NA	NA	NA	NA	NA	GKPIPNPLLGLDST
alfa	synthetic construct	13	1686.89	6.02		0.008	-0.529	-0.784	-0.921		NA	NA	NA	NA	NA	NA	SRLEEELRRRLTE
myc	synthetic construct	10	1203.31	4		-2.923	-3.157	-3.387	-3.675		NA	NA	NA	NA	NA	NA	EQKLISEEDL

### Sheet: S2
Table S2: Summary of simulated saturation concentrations (csat) of DDX3X and FUS.
Simulations with six different florescent proteins. Protein net charges.
NTD and CTD indicate N-terminal and C-terminal tagging respectively. ND: We did not see a stable condensed phase.
	net charge	DDX3X csat [mM] net charge: -2		FUS csat [mM] net charge: +14
Tag position		NTD	CTD	NTD	CTD
unlabelled		0.11±0.01		0.003±0.001
ECFP	-8	0.16±0.03	ND	0.004±0.001	0.010±0.003
mEGFP	-7	0.14±0.01	ND	0.007±0.002	0.010±0.002
mNeonGreen	0	0.075±0.008	0.086±0.008	0.004±0.002	0.002±0.001
mCherry	-7	0.34±0.08	ND	0.004±0.001	0.012±0.001
mScarlet	-3	0.19±0.03	ND	0.009±0.002	0.0034±0.0009
Ruby3	-4	0.10±0.02	0.11±0.01	0.0017±0.0007	0.0004±0.0003

### Sheet: S3
Table S3: Summary of simulated saturation concentrations (csat) of -4D and DDX4.
Simulations with three GFP variants. Protein net charges.
NTD and CTD indicate N-terminal and C-terminal tagging respectively. ND: We did not see a stable condensed phase.
	net charge	-4D csat [mM] net charge: +12		DDX4WT csat [mM] net charge: -4
Tag position		NTD	CTD	NTD	CTD
unlabelled		0.12±0.02		0.157±0.009
GFP+15	15	1.55±0.04	2.14±0.03	0.015±0.003	0.011±0.003
GFP+5	+5	ND	1.9±0.1	0.010±0.003	0.008±0.002
GFP-15	-15	0.005±0.002	0.003±0.001	0.037±0.005	0.035±0.004

### Sheet: S4
Table S2: Human cell lines used in this study
Internal ID	Name	Source/Reference
CL14	HeLa K	kind gift from Stefanie Jonas lab
CL15	HeLa FRT	Gromeier lab; Kaiser et al., 2008
CL21	HeLa FRT DDX3X-EGFP	this study
CL25	HeLa FRT DDX3X-mEGFP	this study
CL23	HeLa FRT DDX3X-EYFP	this study
CL45	HeLa FRT DDX3X-mCherry	this study
CL46	HeLa FRT DDX3X-myc	this study
CL19	HeLa FRT DDX3X-V5	this study
CL115	HeLa FRT EGFP-EDC3	this study
CL117	HeLa FRT mEGFP-EDC3	this study
CL121	HeLa FRT EYFP-EDC3	this study
CL119	HeLa FRT mCherry-EDC3	this study

### Sheet: S5
Table S3: Yeast strains used in this study
Internal ID	Name	Yeast Background	Yeast Genotype
YMH205	Pab1-mScarlet	W303	ade2-1 can1-100 GAL phi+ his3-11,15 ura3-1 leu2-3,112 trp1-1 Pab1-mScarlet::TRP1
YMH508	Pab1-EGFP	BY	leu2-3,112 trp1-1 can1-100 ura3-1 ade2-1 his3-11,15 [phi+] PAB1::PAB1-GFP-HIS3
YMH527	Pab1-mEGFP	BY	his3Δ1 leu2Δ0 lys2Δ0 ura3Δ0 PAB1::PAB1-mGFP-KANMX
YMH528	Pab1-mCherry	BY	his3Δ1 leu2Δ0 lys2Δ0 ura3Δ0 PAB1::PAB1-mCherry-KANMX
YMH529	Pab1-ECFP	BY	his3Δ1 leu2Δ0 lys2Δ0 ura3Δ0 PAB1::PAB1-CFP-KANMX
YMH530	Pab1-YPet	BY	his3Δ1 leu2Δ0 lys2Δ0 ura3Δ0 PAB1::PAB1-YPET-KANMX
YMH531	Pab1-mTurquoise	BY	his3Δ1 leu2Δ0 lys2Δ0 ura3Δ0 PAB1::PAB1-mTurquoise-KANMX
YMH532	Pab1-EYFP	BY	his3Δ1 leu2Δ0 lys2Δ0 ura3Δ0 PAB1::PAB1-YFP-KANMX
YMH533	Pab1-mEGFP	W303	leu2-3,112 trp1-1 can1-100 ura3-1 ade2-1 his3-11,15 [phi+] PAB1::PAB1-mGFP-KANMX
YMH534	Pab1-mCherry	W303	leu2-3,112 trp1-1 can1-100 ura3-1 ade2-1 his3-11,15 [phi+] PAB1::PAB1-mCherry-KANMX
YMH535	Pab1-ECFP	W303	leu2-3,112 trp1-1 can1-100 ura3-1 ade2-1 his3-11,15 [phi+] PAB1::PAB1-CFP-KANMX
YMH536	Pab1-YPet	W303	leu2-3,112 trp1-1 can1-100 ura3-1 ade2-1 his3-11,15 [phi+] PAB1::PAB1-YPET-KANMX
YMH537	Pab1-mTurquoise	W303	leu2-3,112 trp1-1 can1-100 ura3-1 ade2-1 his3-11,15 [phi+] PAB1::PAB1-mTurquoise-KANMX
YMH538	Pab1-EYFP	W303	leu2-3,112 trp1-1 can1-100 ura3-1 ade2-1 his3-11,15 [phi+] PAB1::PAB1-YFP-KANMX

### Sheet: S6
Table S4: Plasmids used in this study.
Internal ID	Plasmid Name	Purpose	Bacterial Selection	Mammalian Selection
pMH01262	pETMCN_His10-TS-3C_DDX3X-mCherry	bacterial expression & purification of DDX3X-mCherry	KAN	NA
pMH01263	pETMCN_His10-TS-3C_DDX3X-mEGFP(A206K)	bacterial expression & purification of DDX3X-mEGFP(A206K)	KAN	NA
pMH01264	pETMCN_His10-TS_3C_DDX3X-EGFP	bacterial expression & purification of DDX3X-EGFP	KAN	NA
pMH01265	pETMCN_His10-TS_3C_DDX3X-EYFP	bacterial expression & purification of DDX3X-EYFP	KAN	NA
pMH01266	pETMCN_His10-TS-3C_DDX3X-ECFP	bacterial expression & purification of DDX3X-ECFP	KAN	NA
pMH01576	pETMCN_His10-MBP-3C-DDX3X	bacterial expression & purification of untagged DDX3X	KAN	NA
pMH01431	pETMCN_His10-TS-3C-MPB-3C_CsdA-YPET	bacterial expression & purification of CsdA-YPet	AMP	NA
pMH01432	pETMCN_His10-TS-3C-MPB-3C_CsdA-mNeonGreen	bacterial expression & purification of CsdA-mNeonGreen	AMP	NA
pMH01433	pETMCN_His10-TS-3C-MPB-3C_CsdA-mKO2	bacterial expression & purification of CsdA-mKO2	AMP	NA
pMH01434	pETMCN_His10-TS-3C-MPB-3C_CsdA-mApple	bacterial expression & purification of CsdA-mApple	AMP	NA
pMH01435	pETMCN_His10-TS-3C-MPB-3C_CsdA-mTurquoise	bacterial expression & purification of CsdA-mTurquoise	AMP	NA
pMH01436	pETMCN_His10-MPB-3C_CsdA-mCherry	bacterial expression & purification of CsdA-mCherry	AMP	NA
pMH01437	pETMCN_His10-TS-3C-MPB-3C_CsdA-mScarletI	bacterial expression & purification of CsdA-mScarletI	AMP	NA
pMH01438	pETMCN_His10-TS-3C-MPB-3C_CsdA-EBFP2	bacterial expression & purification of CsdA-EBFP2	AMP	NA
pMH01439	pETMCN_His10-TS-MPB-3C_CsdA-mEGFP(A206K)	bacterial expression & purification of CsdA-mEGFP(A206K)	AMP	NA
pMH01388	pETMCN_His10-TS-3C_CsdA_untagged	bacterial expression & purification of untagged CsdA	AMP	NA
pMH01895	pETMCN_His10-TS-3C_mCherry	bacterial expression & purification of mCherry	KAN	NA
pMH01896	pETMCN_His10-TS-3C_mEGFP(A206K)	bacterial expression & purification of mEGFP(A206K)	KAN	NA
pMH01897	pETMCN_His10-TS-3C_EGFP	bacterial expression & purification of EGFP	KAN	NA
pMH01898	pETMCN_His10-TS-3C_EYFP	bacterial expression & purification of EYFP	KAN	NA
pMH01899	pETMCN_His10-TS-3C_ECFP	bacterial expression & purification of ECFP	KAN	NA
pMH01908	pETMCN_His10-MBP-3C_Pab1-EYFP	bacterial expression & purification of Pab1-EYFP	KAN	NA
pMH01910	pETMCN_His10-MBP-3C_Pab1-mEGFP(A206K)	bacterial expression & purification of Pab1-mEGFP(A206K)	KAN	NA
pMH01911	pETMCN_His10-MBP-3C_Pab1-mCherry	bacterial expression, purification of Pab1-mCherry	KAN	NA
pMH01912	pETMCN_His10-MBP-3C_Pab1-EGFP	bacterial expression, purification of Pab1-EGFP	KAN	NA
pMH01916	pETMCN_His10-MBP-3C_Pab1_untagged	bacterial expression & purification of untagged Pab1	KAN	NA
pMH01797	pETMCN_His10MBP_3C_FUS-EYFP	bacterial expression & purification of FUS-EYFP	KAN	NA
pMH01798	pETMCN_His10MBP_3C_FUS-ECFP	bacterial expression & purification of FUS-ECFP	KAN	NA
pMH01799	pETMCN_His10MBP_3C_FUS-mEGFP(A206K)	bacterial expression & purification of FUS-mEGFP(A206K)	KAN	NA
pMH01800	pETMCN_His10MBP_3C_FUS-mCherry	bacterial expression, purification of FUS-mCherry	KAN	NA
pMH01801	pETMCN_His10MBP_3C_FUS-EGFP	bacterial expression, purification of FUS-EGFP	KAN	NA
pMH01814	pETMCN_His10-MBP-3C_FUS_untagged	bacterial expression & purification of untagged FUS	KAN	NA
pMH00004	pETMCN_His6-TS-3C_Nab2-yEGFP	bacterial expression & purification of Nab2-yEGFP	AMP	NA
pMH00992	pcDNA5_FRTTO_DDX3X-SNAP	mammalian expression of DDX3X-SNAP	AMP	Hygromycin B
pMH00994	pcDNA5_FRTTO_DDX3X-YPet	mammalian expression of DDX3X-YPet	AMP	Hygromycin B
pMH00995	pcDNA5_FRTTO_DDX3X-V5	mammalian expression of DDX3X-V5	AMP	Hygromycin B
pMH01046	pcDNA5_FRTTO_DDX3X-mNeonGreen	mammalian expression of DDX3X-mNeonGreen	AMP	Hygromycin B
pMH01047	pcDNA5_FRTTO_DDX3X-ECFP	mammalian expression of DDX3X-ECFP	AMP	Hygromycin B
pMH01048	pcDNA5_FRTTO_DDX3X-EYFP	mammalian expression of DDX3X-EYFP	AMP	Hygromycin B
pMH01049	pcDNA5_FRTTO_DDX3X-Halo	mammalian expression of DDX3X-Halo	AMP	Hygromycin B
pMH01056	pcDNA5_FRTTO_DDX3X-mScarlet-I	mammalian expression of DDX3X-mScarlet-I	AMP	Hygromycin b
pMH01062	pcDNA5_FRTTO_DDX3X-FLAG	mammalian expression of DDX3X-FLAG	AMP	Hygromycin B
pMH01063	pcDNA5_FRTTO_DDX3X-HA	mammalian expression of DDX3X-HA	AMP	Hygromycin B
pMH01066	pcDNA5_FRTTO_DDX3X-ALFA	mammalian expression of DDX3X-ALFA	AMP	Hygromycin B
pMH01075	pcDNA5_FRTTO_DDX3X-EGFP	mammalian expression of DDX3X-EGFP	AMP	Hygromycin B
pMH01076	pcDNA5_FRTTO_DDX3X-mEGFP(A206K)	mammalian expression of DDX3X-mEGFP(A206K)	AMP	Hygromycin B
pMH01081	pcDNA5_FRTTO_DDX3X-myc	mammalian expression of DDX3X-myc	AMP	Hygromycin B
pMH01092	pcDNA5_FRTTO_DDX3X-mCherry	mammalian expression of DDX3X-mCherry	AMP	Hygromycin B
pMH01632	pcDNA5_FRTTO_mCherry-G3BP1	mammalian expression of mCherry-G3BP1	AMP	Hygromycin B
pMH01638	pcDNA5_FRTTO_mEGFP(A206K)-G3BP1	mammalian expression of mEGFP(A206K)-G3BP1	AMP	Hygromycin B
pMH01639	pcDNA5_FRTTO_EYFP-G3BP1	mammalian expression of EYFP-G3BP1	AMP	Hygromycin B
pMH01640	pcDNA5_FRTTO_V5-G3BP1	mammalian expression of V5-G3BP1	AMP	Hygromycin B
pMH01641	pcDNA5_FRTTO_myc-G3BP1	mammalian expression of myc-G3BP1	AMP	Hygromycin B
pMH01642	pcDNA5_FRTTO_EGFP-G3BP1	mammalian expression of EGFP-G3BP1	AMP	Hygromycin B
pMH01664	pcDNA5_FRTTO_V5-EDC3	mammalian expression of V5-EDC3	AMP	Hygromycin B
pMH01683	pcDNA5_FRTTO_EGFP-EDC3	mammalian expression of EGFP-EDC3	AMP	Hygromycin B
pMH01684	pcDNA5_FRTTO_mEGFP(A206K)-EDC3	mammalian expression of mEGFP(A206K)-EDC3	AMP	Hygromycin B
pMH01685	pcDNA5_FRTTO_mCherry-EDC3	mammalian expression of mCherry-EDC3	AMP	Hygromycin B
pMH01686	pcDNA5_FRTTO_EYFP-EDC3	mammalian expression of EYFP-EDC3	AMP	Hygromycin B
pMH01687	pcDNA5_FRTTO_myc-EDC3	mammalian expression of myc-EDC3	AMP	Hygromycin B
pMH01535	pOG44	generation of stable FlpIn cell lines	AMP
pMH01987	pcDNA5_FRTTO_SRRM2-EYFP	mammalian expression of SRRM2-EYFP	AMP	Hygromycin B
pMH01986	pcDNA5_FRTTO_SRRM2-mCherry	mammalian expression of SRRM2--mCherry	AMP	Hygromycin B
pMH01985	pcDNA5_FRTTO_SRRM2-mEGFP(A206K)	mammalian expression of SRRM2-mEGFP(A206K)	AMP	Hygromycin B
pMH01984	pcDNA5_FRTTO_SRRM2-EGFP	mammalian expression of SRRM2-EGFP	AMP	Hygromycin B

### Sheet: S7
Table S5: Protein purification details.
internal plasmid IDs	Proteins	E. coli Strain	Cell Lysis	Purification Steps				Storage Buffer
				IMAC	Dialysis & 3C Cleavage	Reverse IMAC	SEC
pMH1576, pMH1262-pMH1266	DDX3X variants	E. coli Lemo21(DE)	EmulsiFlex	yes	yes	yes	yes	25 mM K2HPO4/KH2PO4 pH 7.5, 1 M NaCl, 10% Glycerol, 2 mM MgCl2, 0.5 mM 2-ME
pMH1388, pMH1431-pMH1439	CsdA variants	E. coli Lemo21(DE)	Sonication	yes	yes	yes	yes	25 mM Tris-HCl pH 8.0, 1 M NaCl, 2 mM MgCl2, 10% glycerol, 0.5 mM 2-ME
pMH1908, pMH1910-pMH1912, pMH1916	Pab1 variants	E. coli Lemo21(DE)	Sonication	yes	yes	yes	yes	25 mM K2HPO4/KH2PO4 pH 7.5, 1 M NaCl, 10% Glycerol, 2 mM MgCl2, 0.5 mM 2-ME
pMH1895-pMH1899	different fluorescent proteins	E. coli Lemo21(DE)	Sonication	yes	yes	yes	yes	25 mM K2HPO4/KH2PO4 pH 7.5, 1 M NaCl, 10% Glycerol, 2mM MgCl2, 0.5 mM 2-ME
pMH1797-pMH1814	FUS variants	E. coli Lemo21(DE)	Sonication	yes	no	no	yes	25 mM Tris-HCl pH 7.5, 1.5 M NaCl, 2 mM MgCl2, 10% glycerol, 0.5 mM 2-ME
pMH4	Nab2 variants	E. coli Lemo21(DE)	EmulsiFlex	yes	yes	yes	yes	50 mM K2HPO4/KH2PO4 pH 7.5, 200mM NaCl, 10% Glycerol, 2 mM MgCl2, 3 mM 2-ME
								x

### Sheet: S8
Table S6: In vitro condensation assay and FRAP assay conditions.
Experiment	Proteins	Protein Storage Buffer	LLPS Assay Conditions	Final Protein Concentration	Incubation	Figure Reference
In vitro condensation	Differently tagged DDX3X	25 mM K2HPO4/KH2PO4 pH 7.5, 1 M NaCl, 10% Glycerol, 2 mM MgCl2, 0.5 mM 2-ME	pH: 25mM Na-Phophate Buffer pH 6.2, 6.6, 7.0, 7.4	5 µM	30 min at 25°C	Figure 2A-D
			Salt: 150 mM, 100 mM, 200 mM or 400 mM NaCl, 2 mM MgCl2
			BSA: 0.5 mg/mL
			poly(U): 0.05 mg/mL
			ATP: 0.5 mM
			DTT: 0.5 mM
FRAP	Differently tagged DDX3X	25 mM K2HPO4/KH2PO4 pH 7.5, 1 M NaCl, 10% Glycerol, 2 mM MgCl2, 0.5 mM 2-ME	pH: 25 mM Na-Phophate Buffer pH 6.2	5 µM	1 h at 25°C	Figure 2E-G
			Salt: 200 mM NaCl, 2 mM MgCl2
			BSA: 0.5 mg/mL
			poly(U): 0.05 mg/mL
			ATP: 0.5 mM
In vitro condensation	Differently tagged CsdA	25 mM Tris-HCl pH 8.0, 1 M NaCl, 2 mM MgCl2, 10% glycerol, 0.5 mM 2-ME	pH: 25 mM Na-Phophate Buffer pH 6.0, 6.5, 7.0, 7.5 or 8.0	2 µM	1 h at 25°C	Figure 5
			Salt: 100 mM, 200 mM or 400 mM NaCl, 2 mM MgCl2
			BSA: 0.5 mg/mL
			poly(U): 0.05 mg/mL
In vitro condensation	Differently tagged Pab1	25 mM K2HPO4/KH2PO4 pH 7.5, 1 M NaCl, 10% Glycerol, 2 mM MgCl2, 0.5 mM 2-ME	pH: 25 mM NaOAc Buffer pH 5.0	15 µM	15 min or 30 min at 30°C	Figure 4C
			Salt: 100 mM or 200 mM NaCl, 2 mM MgCl2
In vitro condensation	Differently tagged FUS	25 mM Tris-HCl pH 7.5, 1.5 M NaCl, 2 mM MgCl2, 10% glycerol, 0.5 mM 2-ME	pH: 25 mM Na-Phophate Buffer pH 6.0, 6.5, 7.0, 7.5 or 8.0	8 µM	30 min at 25°C	Figure 6A/B
			Salt: 200 mM, 500 mM or 1000 mM NaCl, 2 mM MgCl2
			Protease: His-3C (10 µM)
In vitro condensation	Differently tagged Nab2	25 mM K2HPO4/KH2PO4 pH 7.5, 1 M NaCl, 10% Glycerol, 2 mM MgCl2, 0.5 mM 2-ME	pH: 25 mM Na-Phophate Buffer pH 6.4, 6.8	20 µM	20 min at 20°C	Figure 4D/E
			Salt: 50 mM NaCl, 2 mM MgCl2
			BSA: 0.5 mg/mL
			poly(A) or poly(U) 0.05 mg/mL
